# Pathogen-driven CRISPR screens identify TREX1 as a regulator of DNA self-sensing during influenza virus infection

**DOI:** 10.1101/2023.02.07.527556

**Authors:** Cason R. King, Yiping Liu, Katherine A. Amato, Grace A. Schaack, Tony Hu, Judith A Smith, Andrew Mehle

## Abstract

Intracellular pathogens interact with host factors, exploiting those that enhance replication while countering those that suppress it. Genetic screens have begun to define the host:pathogen interface and establish a mechanistic basis for host-directed therapies. Yet, limitations of current approaches leave large regions of this interface unexplored. To uncover host factors with pro-pathogen functions, we developed a novel fitness-based screen that queries factors important during the middle-to-late stages of infection. This was achieved by engineering influenza virus to direct the screen by programing dCas9 to modulate host gene expression. A genome-wide screen identified the cytoplasmic DNA exonuclease TREX1 as a potent pro-viral factor. TREX1 normally degrades cytoplasmic DNA to prevent inappropriate innate immune activation by self DNA. Our mechanistic studies revealed that this same process functions during influenza virus infection to enhance replication. Infection triggered release of mitochondrial DNA into the cytoplasm, activating antiviral signaling via cGAS and STING. TREX1 metabolized the mitochondrial DNA preventing its sensing. Collectively, these data show that self-DNA is deployed to amplify host innate sensing during RNA virus infection, a process tempered by TREX1. Moreover, they demonstrate the power and generality of pathogen driven fitness-based screens to pinpoint key host regulators of intracellular pathogens.
