## Supplemental Table 2 for "Pathogen-driven CRISPR screens identify TREX1 as a regulator of DNA self-sensing during influenza virus infection"

### Sheet: Sheet1
Gene	sgRNA spacer sequence
non-targeting control	CTATCTCGAGTGGTAATGCG
reporter (non-targeting to human genome)	ATCTAGATACGACTCACTAT
BCL2L11_1	GCTTGCCAGCCCGCGCGCCG
BCL2L11_2	AAAGGCGGGGGTTGCCCCGC
BCL2L11_3	TCCGAGCCTGCACGCGCCGG
BST2_1	GGCTGGCACCCAGCTGGGAA
BST2_2	TCAGTTTCAGTTTCCCAGAA
BST2_3	CACCCTGCTTTAAAAGCCCT
CIC_1	CCCCTCCGGCCGCCCCACGC
CIC_2	GCGGCGGGGGGGGGGGCATG
CIC_3	GCGCTGTGCGCAGGCGCGCC
EPS8_1	CCGCGATCAAAGTCGGACCA
EPS8_2	GACTAGCAGCCAGGAGGCGC
EPS8_3	GTTTCCAGAAGTGCCCTAAC
IFIT2_1	CCTGGTGCTTCACTTAAAGA
IFIT2_2	TTAGAGGACTCTTTTTCCTC
IFIT2_3	CTCTGATCACAACTCAGCTC
MECR_1	AGGGGCGGGGCGCAGGCGCG
MECR_2	CCCGGAGGGATCCGGGGGTG
MECR_3	GGGGGAGTGGTCACCCGGCG
MX1_1	CGCTAGCACCTCCCCCAGCC
MX1_2	AAGGGGGCGGTGCCACGACG
MX1_3	GGACCCGGTTCTGCTGGGCC
RSAD2_1	GCTTGATGTAGTTACACATG
RSAD2_2	GTTATAATACAAGTGGACTG
RSAD2_3	ATTCCTGGTTTCTCTGCTCA
TMPRSS2_1	CGAGTAGGCGCGAGCTAAGC
TMPRSS2_2	ATCTCAGGAGGCGGTGTCCC
TMPRSS2_3	AGGGTGACCCGCGACCCGCT
TREX1-1	TCTCCTCCCCCAACGTCCGC
TREX1-2	ACCCACTCCCCTGCTCCCGG
TREX1-3	CTGCTCCCGGGGGACCCCAG
TRIM32_1	TTACGTGTCGCTAAGGCCCC
TRIM32_2	GCACCAAGGAGACGGAAAAC
TRIM32_3	TGCAGCTGGCCCCAAGCGCG
YBX1_1	AGCTAGGGATTGGGGTCAGG
YBX1_2	GTTCCGGTCTCTATGGCGGC
YBX1_3	TATCAGTCCTCCATTCTCAT
