## Supplemental Table 3 for "Pathogen-driven CRISPR screens identify TREX1 as a regulator of DNA self-sensing during influenza virus infection"

### Sheet: Primers
Name	Purpose	Sequence 5' -> 3'	Comments	Comments
YBX1 qPCR F	qPCR	CTCGCCAAAGACAGCCTAGA	From https://www.ncbi.nlm.nih.gov/pubmed/29995936
YBX1 qPCR R	qPCR	AATTCTCAGCTGGTGGATCG	From https://www.ncbi.nlm.nih.gov/pubmed/29995936
MECR qPCR F	qPCR	CAATCCCTGCACAGCCTACA	163bp amplicon, 55%GC, Rev primer itself spans exon
MECR qPCR R	qPCR	ATCAGGTCTGTCTCGGACCA	163bp amplicon, 55%GC, Rev primer itself spans exon
MX1 qPCR F	qPCR	GTGCATTGCAGAAGGTCAGA	140bp product, from https://www.ncbi.nlm.nih.gov/pubmed/28561372
MX1 qPCR R	qPCR	CTGGTGATAGGCCATCAGGT
IFIT2_qPCR_F	qPCR	CTGCAACCATGAGTGAGAACA	174 bp product, exon junction in fwd primer
IFIT2_qPCR_R	qPCR	GGTTGCACATTGTGGCTTTGA
TREX1 qPCR F	qPCR	GCATCTGTCAGTGGAGACCA	From PMID: 20871604, 202 bp product
TREX1 qPCR R	qPCR	AGATCCTTGGTACCCCTGCT
mtDNA qPCR F	qPCR	CCTAGGGATAACAGCGCAAT	https://pubmed.ncbi.nlm.nih.gov/31604929/
mtDNA qPCR R	qPCR	TAGAAGAGCGATGGTGAGAG
IFNB1 qPCR Fwd	qPCR	CAGCTCTTTCCATGAGCTAC	247 bp product, from PMID: 31189112
IFNB1 qPCR Rev	qPCR	CAGCCAGTGCTAGATGAATC
Beta_actin_qPCR_F	qPCR	AGAGCTACGAGCTGCCTGAC	184 bp product, also 278 for genomic DNA template
Beta_actin_qPCR_R	qPCR	AGCACTGTGTTGGCGTACAG	184 bp product, also 278 for genomic DNA template
SAM_library_amplify_F_v2	Cloning	CGCCGGGCCTATATATCTTGAGGAAAGGACG
SAM_library_amplify_R_v2	Cloning	TATCGCGGCCGCAAAAAGCACCGACTC
